# Expanded Expression of Pro-Neurogenic Factor SoxB1 during Larval Development of Gastropod *Lymnaea stagnalis* Suggests Preadaptation to Prolonged Neurogenesis in Mollusca

**DOI:** 10.1101/2023.11.29.569209

**Authors:** Anastasia I. Kurtova, Alexander D. Finoshin, Margarita S. Aparina, Guzel R. Gazizova, Olga S. Kozlova, Svetlana N. Voronova, Elena I. Shagimardanova, Evgeny G. Ivashkin, Elena E. Voronezhskaya

**Author notes:** Correspondence: Evgeny Ivashkin Elena Voronezhskaya.

## Abstract

The diversity in the organization of the nervous system in mollusks raises intriguing questions about its development and evolution. Our study aims to gain a deeper understanding of how the nervous system forms in Mollusca by examining the involvement of SoxB-family transcription factors in the early development of neurogenic zones. Specifically, we explore the expression patterns of two SoxB genes in the gastropod *Lymnaea stagnalis*, namely Ls-SoxB1 and Ls-SoxB2, across various developmental stages. Through a combination of in situ hybridization chain reaction, immunohistochemistry, and proliferation assays, we examine the dynamic spatial distribution of Ls- SoxB1 and Ls-SoxB2, with a particular emphasis on the formation of central ring ganglia and the identification of active proliferative zones. Our findings reveal that Ls-SoxB1 exhibits expanded ectodermal expression from the gastrula to the postmetamorphic stage, evident at both transcriptional and translational levels. Throughout larval development, Ls-SoxB1 is expressed in the ectoderm of the head, foot, and visceral complex, as well as in ganglia anlagen and sensory cells. In contrast, the expression of Ls-SoxB2 in the ectoderm is observed until the veliger stage, after which it persists in subepithelial layer cells and ganglia rudiments. Proliferation assay reveals a uniform distribution of dividing cells in the ectoderm at all developmental stages, indicating the absence of distinct neurogenic zones with increased proliferation in gastropods. Our findings highlight that Ls-SoxB1 exhibit widespread expression patterns in both location and time compared to other Lophotrochozoa species. This prolonged expression of SoxB genes in gastropods can be interpreted as a form of transcriptional neoteny, playing a crucial role in the diversification of nervous systems. Thus, it serves as a preadaptation to prolonged neurogenesis and an increase in the central nervous system complexity in Mollusca.
