## Supplementary material for "Expanded Expression of Pro-Neurogenic Factor SoxB1 during Larval Development of Gastropod *Lymnaea stagnalis* Suggests Preadaptation to Prolonged Neurogenesis in Mollusca": Supplimental File 2

### Sheet: B2_Ls-SoxB1
B2_Ls-SoxB1
1_1_B2_Ls-SoxB1	CCTCGTAAATCCTCATCAAAGCTAAGACTTTTCTATATAGTACAC
1_2_B2_Ls-SoxB1	GGGGTGGTTGACGGACCTGTAGTAGAAATCATCCAGTAAACCGCC
2_1_B2_Ls-SoxB1	CCTCGTAAATCCTCATCAAAATTTAAATGAGAAAGACATGTGCCA
2_2_B2_Ls-SoxB1	GCCAACCGTGAACGAAGTAAGAGACAAATCATCCAGTAAACCGCC
3_1_B2_Ls-SoxB1	CCTCGTAAATCCTCATCAAAATTAATCATCTCTAAGCGAGTCGTA
3_2_B2_Ls-SoxB1	GAAGCCTGCAATCACTATGAGATCAAAATCATCCAGTAAACCGCC
4_1_B2_Ls-SoxB1	CCTCGTAAATCCTCATCAAACTGGCATTATGCATTCAATACAATA
4_2_B2_Ls-SoxB1	AAAAACGTGATATGCATGTCCAAGTAAATCATCCAGTAAACCGCC
5_1_B2_Ls-SoxB1	CCTCGTAAATCCTCATCAAAAGCCAATCAAAGACGTCAGCTTCTT
5_2_B2_Ls-SoxB1	ATCAGGTCACGTGATGGCGGCACAGAAATCATCCAGTAAACCGCC
6_1_B2_Ls-SoxB1	CCTCGTAAATCCTCATCAAATTTGGAGGCTAGGGTTTGATTTCAA
6_2_B2_Ls-SoxB1	GGGGCGCGAAGGAGGAAAGTGGTGAAAATCATCCAGTAAACCGCC
7_1_B2_Ls-SoxB1	CCTCGTAAATCCTCATCAAATGAGAGACGAGCGCTGACCCGATTT
7_2_B2_Ls-SoxB1	GTGGCCAAAAATGGCCAGGTGCCTTAAATCATCCAGTAAACCGCC
8_1_B2_Ls-SoxB1	CCTCGTAAATCCTCATCAAAATTGTCCATGCCAGGCATGTAAATA
8_2_B2_Ls-SoxB1	CACATGACCTATGGCTGAGATGTCAAAATCATCCAGTAAACCGCC
9_1_B2_Ls-SoxB1	CCTCGTAAATCCTCATCAAAAGATGGTGACCGTTCATGGAGTACT
9_2_B2_Ls-SoxB1	GGAACTGTGCTATCTGAGGAGTTGGAAATCATCCAGTAAACCGCC
10_1_B2_Ls-SoxB1	CCTCGTAAATCCTCATCAAAGGTCAGACTGTCCGGGCAGATACAT
10_2_B2_Ls-SoxB1	CCGAATGTTGGTCATTGGTCATCCCAAATCATCCAGTAAACCGCC
11_1_B2_Ls-SoxB1	CCTCGTAAATCCTCATCAAAACATTTGGGTCATGGACATGTTGTA
11_2_B2_Ls-SoxB1	GAGACATGTTGTGGGCGGCGTAGGGAAATCATCCAGTAAACCGCC
12_1_B2_Ls-SoxB1	CCTCGTAAATCCTCATCAAACTGTTGGCCATGTACGAGTTCATGT
12_2_B2_Ls-SoxB1	TTGGGGTCGCCCATCATGTGAGGGTAAATCATCCAGTAAACCGCC
13_1_B2_Ls-SoxB1	CCTCGTAAATCCTCATCAAAATCTTGGGGTTCTCCTGCGCCATCT
13_2_B2_Ls-SoxB1	AGCCGTTTACTGATCTCGGAGTTGTAAATCATCCAGTAAACCGCC
14_1_B2_Ls-SoxB1	CCTCGTAAATCCTCATCAAAGAGGCCGTAAGTGGGTCAACTCGAA
14_2_B2_Ls-SoxB1	GGGGTCGAACGTTGGGTAGAAAATTAAATCATCCAGTAAACCGCC
15_1_B2_Ls-SoxB1	CCTCGTAAATCCTCATCAAATCACTCTTGGCACCGATGTGAACCG
15_2_B2_Ls-SoxB1	TCTTGGAAATATCACCAGTGGAATAAAATCATCCAGTAAACCGCC
16_1_B2_Ls-SoxB1	CCTCGTAAATCCTCATCAAAGGGATTATATCCTACTTCTGCAAAC
16_2_B2_Ls-SoxB1	GTTTAATCCTGTAGACTGACGACGCAAATCATCCAGTAAACCGCC
17_1_B2_Ls-SoxB1	CCTCGTAAATCCTCATCAAAGTTTCAGCGCAGGTGGTGAAATTGA
14_2_B2_Ls-SoxB1	GTCAGTAGCTCGCTACCTGAAGCTGAAATCATCCAGTAAACCGCC
18_1_B2_Ls-SoxB1	CCTCGTAAATCCTCATCAAACAGCTACAGCTGGGAGGTCTTAATA
18_2_B2_Ls-SoxB1	GGTCCAGCTGAATGGTAAGCCGTGGAAATCATCCAGTAAACCGCC

### Sheet: B2_Ls-SoxB2
B2_Ls-SoxB2
1_1_B2_Ls-SoxB2	CCTCGTAAATCCTCATCAAAGACAGGCATGAAGAAATATCAAGTT
1_2_B2_Ls-SoxB2	CCCCAAAAAGTGTATTGAAATCCATAAATCATCCAGTAAACCGCC
2_1_B2_Ls-SoxB2	CCTCGTAAATCCTCATCAAAAAAACTCTGCGGTCCTGTGTGTGTT
2_2_B2_Ls-SoxB2	GTTGAAGATGTGCAGGTTTTACTCTAAATCATCCAGTAAACCGCC
3_1_B2_Ls-SoxB2	CCTCGTAAATCCTCATCAAAGTTTGTTGTATCATAGGAACGTGGG
3_2_B2_Ls-SoxB2	ATTTTGTCTCTATACAAATGGGGTTAAATCATCCAGTAAACCGCC
4_1_B2_Ls-SoxB2	CCTCGTAAATCCTCATCAAAGGTGTCGGAAGTGGTCTTCTGGCTT
4_2_B2_Ls-SoxB2	GGAACATTGATGGTCACAAGACAGCAAATCATCCAGTAAACCGCC
5_1_B2_Ls-SoxB2	CCTCGTAAATCCTCATCAAAGTACGGGGAGGACATGTACGGAACT
5_2_B2_Ls-SoxB2	TCTGTGAACGTCTTGTGTGGCCGACAAATCATCCAGTAAACCGCC
6_1_B2_Ls-SoxB2	CCTCGTAAATCCTCATCAAAGGCAGGAAGTGGTGTCTGGCCTTGT
6_2_B2_Ls-SoxB2	GGGTAAAACCCGTATGAAGATGTGGAAATCATCCAGTAAACCGCC
7_1_B2_Ls-SoxB2	CCTCGTAAATCCTCATCAAACTCGTCAATGAACGGTCGTTTCTCT
7_2_B2_Ls-SoxB2	CATGTGGAGAGCCCTAAGTCGCTTGAAATCATCCAGTAAACCGCC
8_1_B2_Ls-SoxB2	CCTCGTAAATCCTCATCAAATTCTCTGGCCCCGTGACCAAACCAT
8_2_B2_Ls-SoxB2	TTTTGGGGTTTTCTTGCGCCATTTTAAATCATCCAGTAAACCGCC
9_1_B2_Ls-SoxB2	CCTCGTAAATCCTCATCAAATCATTCTGTTGGAGTTGGGAGACAT
9_2_B2_Ls-SoxB2	TGCTTCCGGCGTCTGAACACGGTGAAAATCATCCAGTAAACCGCC
10_1_B2_Ls-SoxB2	CCTCGTAAATCCTCATCAAACTCACGTGACCTCATGTTGTCGTCC
10_2_B2_Ls-SoxB2	CGGAAGTGACTGTGGCGTCAAACTGAAATCATCCAGTAAACCGCC
11_1_B2_Ls-SoxB2	CCTCGTAAATCCTCATCAAACGTTTATAATCCTAATGGCCAAACT
11_2_B2_Ls-SoxB2	ATGATTGGGTGGGAGTTCATGGTGGAAATCATCCAGTAAACCGCC
12_1_B2_Ls-SoxB2	CCTCGTAAATCCTCATCAAAACCCACACGTGTGTTGTCAATCGGG
12_2_B2_Ls-SoxB2	CAAAGTCTCTTGATGTCAGCTCGGTAAATCATCCAGTAAACCGCC
13_1_B2_Ls-SoxB2	CCTCGTAAATCCTCATCAAACCCAGACAAGCTATTCACACAAGTG
13_2_B2_Ls-SoxB2	TGGTCTAGGCATAGCTCTTGACGGGAAATCATCCAGTAAACCGCC
14_1_B2_Ls-SoxB2	CCTCGTAAATCCTCATCAAATAGACCGGTTCTATTCTCGGTGAAT
14_2_B2_Ls-SoxB2	TCTTGGGATGATAACTCGGCGTCTTAAATCATCCAGTAAACCGCC
15_1_B2_Ls-SoxB2	CCTCGTAAATCCTCATCAAAGTCATGTTTACGCTTGAATCAATTC
15_2_B2_Ls-SoxB2	CCCCGTCAACAACGTTAGCGGCCTGAAATCATCCAGTAAACCGCC
16_1_B2_Ls-SoxB2	CCTCGTAAATCCTCATCAAATTTTACAACACAATATCCGGTGAAC
16_2_B2_Ls-SoxB2	CCTATCCGCCACACACCAACAAATTAAATCATCCAGTAAACCGCC
17_1_B2_Ls-SoxB2	CCTCGTAAATCCTCATCAAAAGACTGTACCACTGTCGCGGACAAG
14_2_B2_Ls-SoxB2	CCCTGTGCCGTTTATCAAGTATCACAAATCATCCAGTAAACCGCC
18_1_B2_Ls-SoxB2	CCTCGTAAATCCTCATCAAACACTACTACTAAGTATCGCACCACT
18_2_B2_Ls-SoxB2	TCACTGGCAACAAAAGCGAAGCTGTAAATCATCCAGTAAACCGCC
18_1_B2_Ls-SoxB2	CCTCGTAAATCCTCATCAAAGTAGCGCCTGGCAATCCTCCTGCAA
19_2_B2_Ls-SoxB3	ATAGAACATTGGCAGAGACGGCAGAAAATCATCCAGTAAACCGCC
19_1_B2_Ls-SoxB4	CCTCGTAAATCCTCATCAAAAAAATATGTCCGCACCGACTCGGGG
20_2_B2_Ls-SoxB5	GACGACAGAAAACTGGCAGCCCTTAAAATCATCCAGTAAACCGCC
20_1_B2_Ls-SoxB6	CCTCGTAAATCCTCATCAAACTTCACTCAGACTGGTATGAATGAT
21_2_B2_Ls-SoxB7	TCTCGATTGTGTGTTTGAACGGCAGAAATCATCCAGTAAACCGCC
22_1_B2_Ls-SoxB8	CCTCGTAAATCCTCATCAAAGAATGCAGTTATTCAGCACTGTCAC
22_2_B2_Ls-SoxB9	ATTTCAGCCTCCATCCCAGCGGCCGAAATCATCCAGTAAACCGCC
